# Polyploid *Achromatium* sp. expresses protein variants based on environmental cues

**DOI:** 10.64898/2026.09.07.749883

**Authors:** Sophie-Luise Heidig, Sunu Lama, Jeewan-Babu Rijal, Pierre H. Remy, Jean-Marie Volland, Olivier Gros, Wim F. Vranken, Christine Carapito, Danny Ionescu

## Abstract

*Achromatium* spp. are giant bacteria harboring hundreds of non-clonal chromosomes per cell. The allelic divergence they exhibit could be a mechanism to enable fine-tuned responses to environmental changes, enabling this organism to broaden its ecological range. However, while ubiquitous in freshwater and marine environments, *Achromatium* has not been obtained in culture, leaving the role and functioning of its genomic and proteomic diversity poorly understood. Here, we incubated freshly collected freshwater *Achromatium* under three temperature conditions to conduct comparative mass spectrometry-based proteomics experiments. These were interpreted against an *Achromatium*-specific protein atlas developed from curated published and new assemblies from marine and freshwater environments. This *de novo* assembled atlas allowed a twenty-fold increase in the number of identified proteins compared to mass spectrometry data searches against the UniProt database. Predicted proteins from the *Achromatium* atlas were grouped into orthologs, 5 % of which showed temperature-associated detection of distinct protein variants within the group. This provides the first indication that *Achromatium* uses distinct protein variants under different environmental conditions, enabling it to swiftly respond to environmental changes through differential expression from its cache of chromosomes.
