## Supplemental Table 1 for "Polyploid *Achromatium* sp. expresses protein variants based on environmental cues"

genome	Environment	Sampling site	n_contigs	n_nucleotides	max_contig_len	av_contig_len	n_contigs_cat	n_genes_pre_cat	n_genes_emapper	n_genes_len_filtered	Reference	NCBI	IMG ID
CAIRSR01_CCP3SC15AN1	Freshwater	Lake Pavin	710	4390319	73281	6183.6	577	4766	4166	3181	10.1093/ismejo/wrae260	GCA_963575685.1
CAIRSR01_CCP3SC1AB1	Freshwater	Lake Pavin	261	4287999	101877	16429.1	232	3725	3648	2930	10.1093/ismejo/wrae260	GCA_963575655.1
CAIRSR01_CCP3SC1AL1	Freshwater	Lake Pavin	478	3317837	60847	6941.1	362	3678	2937	2280	10.1093/ismejo/wrae260	GCA_963575665.1
CAIRSR01_CCP3SC5AM1	Freshwater	Lake Pavin	363	3759029	80373	10355.5	295	3078	2832	2364	10.1093/ismejo/wrae260	GCA_963575715.1
chromatiaceae_CCP4SC76	Freshwater	Lake Pavin	825	4082459	57339	4948.4	689	4343	3942	2959	10.1093/ismejo/wrae260	GCA_963575725.1
bin0	Freshwater	Lake Stechlin	2275	7109656	56327	3125.1	2058	9074	8598	6093	10.1038/s41467-017-00342-9		2642422597
bin18	Freshwater	Lake Stechlin	8211	9768368	9001	1189.7	6676	15866	13211	8307	10.1038/s41467-017-00342-9
bin2	Freshwater	Lake Stechlin	2604	6095826	37364	2341.0	2388	6931	6773	4923	10.1038/s41467-017-00342-9
bin3	Freshwater	Lake Stechlin	6510	12235064	37126	1879.4	5582	17842	15823	10347	10.1038/s41467-017-00342-9		2642422598
bin32	Freshwater	Lake Stechlin	6460	7200153	5007	1114.6	5266	13134	11174	6417	10.1038/s41467-017-00342-9
bin33	Freshwater	Lake Stechlin	7172	6184774	4840	862.4	6207	10596	9462	5957	10.1038/s41467-017-00342-9
bin51	Freshwater	Lake Stechlin	4297	3278107	3657	762.9	3810	6487	5884	3615	10.1038/s41467-017-00342-9
bin6	Freshwater	Lake Stechlin	3933	7745503	18541	1969.4	3432	9772	8779	6149	10.1038/s41467-017-00342-9
bin8	Freshwater	Lake Stechlin	4320	7928622	13013	1835.3	3581	10300	8648	5927	10.1038/s41467-017-00342-9		2642422596
bin9	Freshwater	Lake Stechlin	5179	6985974	11863	1348.9	4180	11274	9183	5481	10.1038/s41467-017-00342-9		2642422595
Cell12	Freshwater	Lake Stechlin	816	3637477	71655	4457.7	719	4001	3820	2528	10.1038/s41467-017-00342-9		2710724217
Cell14	Freshwater	Lake Stechlin	10913	10489236	48761	961.2	10094	15266	12981	6230	10.1038/s41467-017-00342-9
Cell26	Freshwater	Lake Stechlin	2399	3658999	46919	1525.2	2144	5319	4904	2780	10.1038/s41467-017-00342-9		2721755989
Cell3	Freshwater	Lake Stechlin	3478	3893332	21501	1119.4	3184	7117	6715	3028	10.1038/s41467-017-00342-9		2711768587
Cell7	Freshwater	Lake Stechlin	4330	4609114	19095	1064.5	3966	8078	7604	3387	10.1038/s41467-017-00342-9		2711768588
Cell8	Freshwater	Lake Stechlin	1087	4176078	68963	3841.8	956	4909	4652	3081	10.1038/s41467-017-00342-9		2710724216
Run1_Cell1	Freshwater	Lake Stechlin	1981	1129014	12862	569.9	1751	2177	2057	1066	10.64898/2026.08.16.745057
Run1_Cell2	Freshwater	Lake Stechlin	771	396007	3506	513.6	675	943	834	478	10.64898/2026.08.16.745057
Run1_Cell3	Freshwater	Lake Stechlin	2050	3882966	97491	1894.1	1826	5360	4987	3078	10.64898/2026.08.16.745057
Run1_Cell4	Freshwater	Lake Stechlin	3064	6781383	103495	2213.3	2751	8968	8432	5205	10.64898/2026.08.16.745057
Run1_Cell5	Freshwater	Lake Stechlin	8417	13223335	51483	1571.0	7572	17635	16376	10963	10.64898/2026.08.16.745057
Run2_Cell1	Freshwater	Lake Stechlin	1339	1358081	17678	1014.3	1182	2206	1994	1225	10.64898/2026.08.16.745057
Run2_Cell12	Freshwater	Lake Stechlin	1714	3191187	45750	1861.8	1430	4080	3658	2555	10.64898/2026.08.16.745057
Run2_Cell13	Freshwater	Lake Stechlin	88	35608	2070	404.6	74	80	62	12	10.64898/2026.08.16.745057
Run2_Cell15	Freshwater	Lake Stechlin	1363	1078056	14399	790.9	1188	1988	1714	927	10.64898/2026.08.16.745057
Run2_Cell2	Freshwater	Lake Stechlin	2034	3434448	42739	1688.5	1682	4597	4057	2739	10.64898/2026.08.16.745057
Run2_Cell3	Freshwater	Lake Stechlin	244	122194	2805	500.8	215	255	219	91	10.64898/2026.08.16.745057
Run2_Cell4	Freshwater	Lake Stechlin	1604	2487713	32225	1550.9	1394	3474	3123	2078	10.64898/2026.08.16.745057
Run2_Cell5	Freshwater	Lake Stechlin	4887	3952010	26579	808.7	4191	7289	6296	3428	10.64898/2026.08.16.745057
Run2_Cell7	Freshwater	Lake Stechlin	2105	2393768	19331	1137.2	1815	3717	3276	1955	10.64898/2026.08.16.745057
SC1_sample17_m2A	Freshwater	Lake Stechlin	1172	343698	2263	293.3	1032	1194	1015	196	10.64898/2026.08.16.745057
SC1_sample18_m2A	Freshwater	Lake Stechlin	2780	3990981	60797	1435.6	2451	5118	4645	2757	10.64898/2026.08.16.745057
SC2_sample19_m2A	Freshwater	Lake Stechlin	7470	2693891	8794	360.6	6563	6889	6630	1263	10.64898/2026.08.16.745057
SC2_sample20_m2A	Freshwater	Lake Stechlin	6281	4853221	58397	772.7	5572	8374	7572	3313	10.64898/2026.08.16.745057
SC3_sample21_m2A	Freshwater	Lake Stechlin	7215	2598873	10594	360.2	6313	7764	6885	1915	10.64898/2026.08.16.745057
SC3_sample22_m2A	Freshwater	Lake Stechlin	2529	4096649	136869	1619.9	2097	5640	4945	2852	10.64898/2026.08.16.745057
SC4_sample23_m2A	Freshwater	Lake Stechlin	2699	4126333	97877	1528.8	2439	5230	4860	2813	10.64898/2026.08.16.745057
SC4_sample24_m2A	Freshwater	Lake Stechlin	3891	4477605	106888	1150.8	3516	6455	5928	3049	10.64898/2026.08.16.745057
SC5_sample25_m2A	Freshwater	Lake Stechlin	9237	7250626	68472	785.0	8203	13044	11707	5454	10.64898/2026.08.16.745057
SC5_sample26_m2A	Freshwater	Lake Stechlin	13727	10896891	52968	793.8	12284	18874	16942	8412	10.64898/2026.08.16.745057
A_guadeloupe_bins1	Saline	Marine	500	3886616	40803	7773.2	494	3849	3760	2832	Rémy et al., in prep.
A_guadeloupe_bins3	Saline	Marine	383	2764888	41102	7219.0	370	2617	2566	2027	Rémy et al., in prep.
A_palustre	Saline	Tide pool	276	3691389	57832	13374.6	276	3428	3397	2652	10.1186/s40793-016-0146-x	GCA_001044195.1
A_sp_WMS1	Saline	Warm Mineral Springs	669	1330408	12602	1988.7	632	1713	1660	1189	10.3389/fmicb.2015.00822	GCA_001276625.1	2711768154
A_sp_WMS2	Saline	Warm Mineral Springs	777	2849102	47590	3666.8	775	3036	3072	2297	10.3389/fmicb.2015.00822	GCA_001276605.1	8074213743
A_sp_WMS3	Saline	Warm Mineral Springs	1113	3894228	31412	3498.9	1066	4418	4367	2973	10.3389/fmicb.2015.00822	GCA_001276615.1	2684622566
