## Supplemental Table 4 for "Polyploid *Achromatium* sp. expresses protein variants based on environmental cues"

og_id	n_sequences	pgroup_count	C1	C2	M0	M1	M2	H1	H2	total_occurrence	M	MH	C	CM	CMH	CH	H	n_clusters	silhouette	silhouette_pvalue	ari	msa_vis_score	b2b_vis_score	sum_score	protein_name	functional_annotation	mutants_uniprot	comment
OG0000334	94	9	7	21	8	9	17	8	6	76	0	0	0	22	16	0	0	3	0.7639	0.01	0.8862	2	2	5.6501	iscA,erpA	transfer iron-sulfur clusters to apo- ferredoxin, iscA, Fe-S_biosyn	P0AAC8	Substitutions lead to loss of function
OG0001414	43	2	2	3	1	1	2	0	0	9	0	0	6	1	0	0	0	10	0.7323	0.13	1.0	1	2	4.7323	sspB	Stringent starvation protein B, ClpXP protease specificity-enhancing	P0AFZ3	Binding of RseA
OG0001449	42	4	5	9	5	5	8	3	2	37	0	0	0	4	2	0	0	10	0.8663	0.1	0.8649	2	2	5.7312	rpsI	universal ribosomal protein uS9, rpsI	P0A7X3	Deletion of protein tail leads to temperature sensitivity in growth
OG0001676	29	2	1	3	1	1	2	1	1	10	0	0	0	0	1	0	3	8	0.6809	0.28	1.0	1	2	4.6809	yqhD	Iron-containing alcohol dehydrogenase, yqhD, Fe-ADH	Q46856	Positions of iron/NADP+ binding known
OG0001448	42	3	2	4	1	3	4	1	1	16	0	0	0	9	1	0	0	4	0.6954	0.16	1.0	2	1	4.6954	nuoE	Thioredoxin-like [2Fe-2S] ferredoxin,nuoE	P0AFD1	Positions of iron binding known
OG0001165	52	4	4	9	2	4	7	4	2	32	0	0	0	9	8	0	0	8	0.5696	0.01	0.6075	2	1	4.1771	grpE	GrpE protein, interacts with dnaK,Thermosensor	P09372	Interaction site DnaK > Temperature sensitive variants
OG0000222	123	5	4	6	2	4	4	5	2	27	0	0	0	1	8	0	1	3	0.6207	0.05	0.9522	2	2	5.5729	prfA,prfB	Peptide chain release factor 1/2, prfA,prfB	P07012	Clusters are A,B variant, not temperature
OG0001590	35	2	0	4	0	1	0	0	1	6	0	0	2	0	4	0	0	4	0.8422	0.1	1.0	1	2	4.8422		unk, A0ABS9JYI8
OG0001209	51	4	2	3	1	3	2	0	0	11	1	0	0	7	0	0	0	10	0.6912	0.15	1.0	2	1	4.6912	rsbW	Anti-sigma-F factor RsbW	P9WGX7,P17904	PDB complexes
OG0001791	23	2	2	2	0	2	4	0	1	11	0	0	0	5	1	0	0	3	0.6594	0.21	1.0	2	1	4.6594	metZ	O-succinylhomoserine sulfhydrylase, A0ABT2PRJ8
OG0001570	36	2	1	4	0	2	3	0	1	11	0	0	0	8	6	0	0	8	0.706	0.01	0.7542	1	2	4.4602	Gspf	General secretion pathway protein GspF,A0A5M8FQP9
OG0001639	32	3	2	4	1	1	4	1	1	14	2	0	0	4	3	0	0	2	0.7777	0.01	0.6494	2	1	4.4271		Tubulin/FtsZ/ GTPase domain, G7Z9H4		Only domain matches not the whole protein
OG0001470	41	5	4	8	2	3	6	3	1	27	0	0	3	2	3	0	0	7	0.6353	0.01	0.7895	1	2	4.4248		ATPase domain,A0A495VE95		Just 1 short helix
OG0001320	47	3	3	7	1	3	4	1	1	20	0	0	0	4	7	0	0	9	0.5678	0.01	0.6707	2	1	4.2385	nnr	NAD-dependent epimerase/dehydratase domain-containing protein, P31806 -Bifunctional NAD(P)H-hydrate repair enzyme Nnr		Only domain matches not the whole protein
OG0001091	55	2	2	6	1	2	2	1	1	15	0	0	0	2	2	0	0	9	0.9081	0.36	1.0	1	1	3.9081		unk, A0A4R3N4K3
OG0002175	12	2	2	6	2	2	4	0	1	17	0	0	0	2	2	0	0	2	0.8109	0.3	1.0	1	1	3.8109	phoC	Acid phosphatase, phoC, A0AB34QK98
OG0000930	59	3	3	2	1	2	2	0	0	10	0	0	1	7	0	0	0	6	0.7115	0.14	1.0	1	1	3.7115	zapD	Cell division factor that enhances FtsZ-ring assembly, zapD	P36680	PDB complexes
OG0000838	63	2	2	2	1	2	2	2	1	12	0	0	0	3	19	0	0	2	0.6844	0.01	1.0	1	1	3.6844	lptA	Assembly of lipopolysaccharide (LPS),lptA,OstA	P0ADV1	PDB complexes
OG0001202	51	2	1	1	0	2	0	0	1	5	0	0	0	9	1	0	0	9	0.6494	0.12	1.0	2	0	3.6494	nuoK	NDH-1 shuttles electrons from NADH, via FMN and iron- sulfur (Fe-S) centers	P0AFE4	PDB complexes
OG0001105	54	4	4	3	0	2	1	0	0	10	0	0	4	4	0	0	0	5	0.5662	0.02	0.7742	1	1	3.3404	yicC	YicC-like	P23839	PDB complexes
OG0000709	68	5	5	11	2	5	8	1	1	33	0	0	0	6	15	0	0	5	0.5904	0.01	0.6447	0	2	3.2351	pigA,so1	Heme oxygenase
OG0001199	51	2	1	1	0	1	1	0	1	5	0	0	0	11	0	0	1	2	0.7804	0.08	1.0	0	1	2.7804		unk, A0A850RGN4
OG0001155	52	4	4	2	0	3	5	0	2	16	0	0	0	8	1	0	2	3	0.7699	0.01	0.9268	0	1	2.6967	pyrB	Belongs to the ATCase OTCase family, Aspartate carbamoyltransferase	P0A786	Binding sites
OG0001372	45	5	11	6	3	4	6	3	0	33	0	0	4	0	14	0	0	3	0.7185	0.01	0.8255	0	1	2.544	flgO	FlgO domain-containing protein, A0A317MZ86
OG0001142	53	5	7	12	5	7	11	4	3	49	0	0	0	14	6	0	0	2	0.5712	0.01	0.6215	-1	1	1.1927	can	Reversible hydration of carbon dioxide, Pro_CA, Carbonic anhydrase	P61517	Binding sites
OG0000212	127	7	7	11	3	7	7	2	1	38	0	0	0	13	6	0	0	2	0.6158	0.01	0.6034	2	1	4.2192	plsX,fabH	FA_synthesis,ACP_syn_III_C,fabH, plsX	P27247,P0A6R0	Different proteins
OG0000226	122	7	8	11	5	7	11	3	3	48	0	0	1	28	3	0	0	2	0.537	0.01	0.5691	2	1	4.1061	pabC	Aminotransferase, Lysylphosphatidylglycerol synthase	G2E3U2,P28305	Different proteins
OG0000175	146	5	4	10	3	3	7	5	1	33	0	0	0	17	4	0	0	3	0.5653	0.01	0.6189	-1	1	1.1842	trpG,carA	GATase, carbamoyl-phosphate synthetase glutamine chain, glutamine amidotransferase of anthranilate synthase		Different proteins
OG0002195	12	2	2	3	2	2	4	0	0	13	1	0	0	2	0	0	0	2	0.6629	0.3	1.0	1	1	3.6629		unk
OG0001565	36	2	0	1	1	1	2	0	2	7	0	3	0	0	1	0	0	5	0.6576	0.28	1.0	1	1	3.6576		2OG-FeII_Oxy_5
OG0001706	27	2	2	1	1	1	0	0	0	5	0	0	3	1	0	0	0	7	0.6275	0.34	1.0	1	1	3.6275		unk
OG0001243	49	6	7	11	5	5	11	6	4	49	0	0	0	2	13	0	0	4	0.5034	0.04	0.6901	1	1	3.1935		unk
OG0001433	42	3	4	5	2	3	3	3	1	21	0	0	0	2	3	0	0	9	0.6045	0.1	0.5455	2	0	3.15	rpsG	Small ribosomal subunit protein uS7	P02359	Substitutions lead to defective in ribosome assembly
OG0000218	124	2	2	2	0	1	2	0	0	7	0	0	9	5	0	0	0	2	0.7638	0.01	1.0	0	1	2.7638	lpxA	Biosynthesis of phosphorylated glycolipid A, Hexapep, Acetyltransf_11	P0A722	Temperature sensitive variant
OG0002025	15	2	1	3	1	2	2	0	2	11	0	3	0	0	1	0	0	5	0.6981	0.32	1.0	1	0	2.6981		unk
OG0001839	20	2	2	4	2	2	4	0	1	15	0	0	0	1	3	0	0	9	0.6631	0.22	1.0	1	0	2.6631		unk		Full disordered
OG0001906	18	2	2	1	1	2	1	0	1	8	0	0	0	1	3	0	0	7	0.5425	0.28	1.0	1	0	2.5425		unk		Full disordered
OG0001425	43	2	2	6	2	2	3	2	1	18	0	0	0	1	6	0	0	8	0.5424	0.16	1.0	0	1	2.5424	dsrR	HesB IscA family, Fe-S_biosyn	P0AAC8	Substitutions lead to loss of function
OG0000895	61	3	3	5	0	2	3	1	0	14	0	0	1	3	1	0	0	3	0.5539	0.14	0.7826	1	0	2.3365		LolA_like, outer membrane lipoprotein-sorting protein, sterol-sensing domain
OG0001420	43	3	5	4	0	4	5	1	0	19	0	0	0	7	1	0	0	10	0.7134	0.13	0.5556	0	1	2.269	ribH	Biosynthesis of riboflavin, DMRL_synthase	P11998	Binding sites
OG0000265	109	3	3	3	1	2	3	1	1	14	0	0	0	2	11	0	0	2	0.6872	0.02	0.5593	0	1	2.2465		unk
OG0001397	44	4	5	11	3	4	7	4	1	35	0	0	0	2	4	0	0	10	0.616	0.1	0.5872	0	1	2.2032	rpsF	Small ribosomal subunit protein bS6	P02358	Full disordered
OG0001076	55	2	2	2	0	1	2	0	0	7	0	0	1	15	0	0	0	10	0.5521	0.1	0.619	1	0	2.1711	yhbT	SCP-2 sterol transfer family
OG0001431	42	2	2	0	0	1	1	1	0	5	0	0	1	0	11	0	0	8	0.696	0.09	1.0	0	0	1.696	rplX	Large ribosomal subunit protein uL24	P60624	PDB complexes
OG0001356	45	2	2	2	1	2	2	1	1	11	0	0	0	1	5	0	0	8	0.6352	0.23	1.0	0	0	1.6352	pyrR	Phosphoribosyltransferase	P39765	Substitutions lead to loss of regulation the pyr operon
OG0001363	45	2	2	3	0	1	2	0	0	8	0	0	1	5	0	0	0	5	0.613	0.23	1.0	0	0	1.613	phaR	Polyhydroxyalkanoate synthesis repressor PhaR
OG0001557	37	3	3	7	3	4	7	2	1	27	0	0	0	6	1	0	0	3	0.6112	0.22	1.0	-1	1	1.6112		unk
OG0001272	48	2	3	3	2	2	3	2	1	16	0	0	0	0	14	3	0	10	0.6073	0.01	0.7937	0	0	1.401	mlaD	Intermembrane phospholipid transport system	P64604	PDB complexes
OG0001276	48	3	4	2	1	1	1	0	0	9	0	0	3	10	0	0	0	3	0.6706	0.01	0.6867	-1	1	1.3573		unk
OG0001312	47	4	4	8	3	3	6	1	0	25	0	0	2	2	1	0	0	10	0.5652	0.06	0.6154	0	0	1.1806	nusG	Participates in transcription elongation, termination and antitermination, KOW	P0AFG0	PDB complexes
OG0000227	122	2	1	2	0	1	1	0	1	6	0	0	0	1	0	0	3	2	0.6662	0.32	1.0	-1	0	0.6662	rnc	Digests double-stranded RNA, Ribonuclease 3	P0A7Y0	Binding sites
OG0001203	51	2	2	2	1	1	1	0	1	8	0	0	0	4	0	3	0	9	0.9554	0.06	1.0	-1	-1	-0.0446	rnaZ	Beta-lactamase		Protein name and description don’t match
OG0001096	55	2	3	3	1	3	4	2	1	17	0	0	0	10	1	0	0	2	0.7987	0.1	1.0	-1	-1	-0.2013	cspE	cold-shock protein
OG0002145	12	2	1	2	0	2	1	0	1	7	0	3	0	2	0	0	0	7	0.5768	0.1	0.5455	-1	-1	-0.8777	acpP	Acyl carrier protein, Carrier of the growing fatty acid chain in fatty acid biosynthesis	P0A6A8	PDB complexes
